# The proprotein convertase BLI-4 promotes collagen secretion during assembly of the *Caenorhabditis elegans* cuticle

**DOI:** 10.1101/2023.06.06.542650

**Authors:** Susanna K. Birnbaum, Jennifer D. Cohen, Alexandra Belfi, John I. Murray, Jennifer R.G. Adams, Andrew D. Chisholm, Meera V. Sundaram

## Abstract

Some types of collagens, including transmembrane MACIT collagens and *C. elegans* cuticle collagens, are N-terminally cleaved at a dibasic site that resembles the consensus for furin or other proprotein convertases of the subtilisin/kexin (PCSK) family. Such cleavage may release transmembrane collagens from the plasma membrane and affect extracellular matrix assembly or structure. However, the functional consequences of such cleavage are unclear and evidence for the role of specific PCSKs is lacking. Here, we used endogenous collagen fusions to fluorescent proteins to visualize the secretion and assembly of the first collagen-based cuticle in *C. elegans* and then tested the role of the PCSK BLI-4 in these processes. Unexpectedly, we found that cuticle collagens SQT-3 and DPY-17 are secreted into the extraembryonic space several hours before cuticle matrix assembly. Furthermore, this early secretion depends on BLI-4/PCSK; in *bli-4* and cleavage-site mutants, SQT-3 and DPY-17 are not efficiently secreted and instead form large intracellular aggregates. Their later assembly into cuticle matrix is reduced but not entirely blocked. These data reveal a role for collagen N-terminal processing in intracellular trafficking and in the spatial and temporal restriction of matrix assembly *in vivo*. Our observations also prompt a revision of the classic model for *C. elegans* cuticle matrix assembly and the pre-cuticle-to-cuticle transition, suggesting that cuticle layer assembly proceeds via a series of regulated steps and not simply by sequential secretion and deposition.
