## Supplemental Table 1 for "The proprotein convertase BLI-4 promotes collagen secretion during assembly of the *Caenorhabditis elegans* cuticle"

### Sheet: Sheet1
Table S1. C. elegans strains used
Strain	Genotype	Description	Source
	Control matrix reporter strains
ML2482	noah-1(mc68 [noah-1::mCherry(int)] I	NOAH-1::mCherry(int) endogenous fusion	[29]
PHX3685	dpy-17(syb3685[DPY-17::mNeonGreen]) III	DPY-17::mNG endogenous fusion	this work
PHX3691	sqt-3(syb3691[SQT-3::mNeonGreen]) V	SQT-3::mNG(int) endogenous fusion	this work
UP3666	lpr-3(cs250 [ss::SfGFP::LPR-3]) X	ss::SfGFP::LPR-3 endogenous fusion	[31]
	bli-4 reporter strains
BC11763	sEx11763[rCesK04F10.4::GFP + pCeh361]	bli-4 transcriptional reporter	[58]
PHX5321	bli-4(syb5321 [BLI-4::SfGFP]) I	bli-4 translational reporter, endogenous fusion	this work
UP4151	mcIs46(DLG-1::mCh); sEx11763[rCesK04F10.4::GFP + pCeh361]		this work
UP4152	bli-4(syb5321 [BLI-4::SfGFP]) I; mcIs46(DLG-1::mCh)		this work
	bli-4 mutant strains
UP3924	csEx919[WRM069E05; sur-5p::GFP]	bli-4 Rescue transgene	this work
UP4013	bli-4 (cs281);csEx919(WRM069E05;sur-5p::GFP)	bli-4 null allele	this work
UP4137	bli-4 (cs283);csEx919(WRM069E05;sur-5p::GFP)	bli-4 null allele	this work
UP4092	bli-4(cs302);csEx919(WRM069E05;sur-5p::GFP)	bli-4(DCRD) allele	this work
UP4100	bli-4(cs308);csEx919(WRM069E05;sur-5p::GFP)	bli-4(DCRD) allele	this work
UP4093	bli-4(cs295);csEx919(WRM069E05;sur-5p::GFP)	bli-4(d) allele	this work
UP4094	bli-4(cs293);csEx919(WRM069E05;sur-5p::GFP)	bli-4(d) allele	this work
UP4133	bli-4(cs283)/hT2( [bli-4(e937) let-?(q782) qIs48 [Pmyo-2::gfp; Ppes-10::gfp; Pges-1::gfp]) I	bli-4 null allele over bli-4(DBLI)-bearing balancer chromosome	this work
	Strains with NOAH-1::SfGFP(int) transgene
ARF503	aaaIs25[noah-1p::noah-1::SfGFP::noah-1::noah-1 3'UTR ttx-3p::rfp]	NOAH-1::SfGFP(int) translational reporter transgene	[31]
UP4124	bli-4(cs281); aaaIs25[noah-1p::noah-1::SfGFP::noah-1::noah-1 3'UTR ttx-3p::rfp]; csEx919(WRM069E05;sur-5p::GFP)	bli-4 null allele with NOAH-1::SfGFP(int)	this work
UP4131	bli-4(cs302);aaaIs25 [noah-1p::noah-1::SfGFP::noah-1::noah-1 3'UTR ttx-3p::rfp]; csEx919(sur-5p::GFP, bli-4 fosmid)	bli-4(DCRD) allele with NOAH-1::SfGFP(int)	this work
	Strains with SQT-3::mNG(int)
PHX3691	sqt-3(syb3691[SQT-3::mNeonGreen]) V	SQT-3::mNG(int) endogenous fusion	this work
UP4135	bli-4(cs281) I; sqt-3[syb3691(SQT-3::mNeonGreen(int))] V; csEx919 (WRM069E05; sur-5p::GFP)	bli-4 null allele with SQT-3::mNG(int)	this work
UP4136	bli-4(cs302) I; csEx919 (WRM069E05; sur-5p::GFP);sqt-3{syb3691[SQT-3::mNeonGreen]) V	bli-4(DCRD) allele with SQT-3::mNG(int)	this work
UP4158	bli-4(cs281); sqt-3(syb3691 [SQT-3::mNeonGreen]) V; csIs98[let-653pro::PH::mCherry; grl-2pro::YFP]	bli-4 null allele with SQT-3::mNG(int) and membrane marker	this work
UP4177	dpy-17(e164)/+; sqt-3(syb3691 [SQT-3::mNeonGreen]) V	dpy-17 null allele with SQT-3::mNG(int). Mutants obtained from heterozygous mothers due to strain sickness.	this work
UP4180	dpy-31(e2770) III; sqt-3(syb3691[SQT-3::mNeonGreen]) V; eEx512(dpy-31(+); sur-5p::GFP)		this work
	Strains with DPY-17::mNG
PHX3685	dpy-17(syb3685[DPY-17::mNeonGreen]) III	endogenous fusion
UP4153	bli-4(cs281); dpy-17(syb3685[DPY-17::mNeonGreen]) III; csEx919 [sur-5p::GFP; WRM069E05]	bli-4 null allele with DPY-17::mNG	this work
UP4168	bli-4(cs302); dpy-17(syb3685[DPY-17::mNeonGreen]) III; csEx919[WRM069E05; sur-5p::GFP]	bli-4(DCRD) allele with DPY-17::mNG	this work
UP4191	sqt-3(e2924)/+;dpy-17(syb3685[DPY-17::mNeonGreen]) III	sqt-3(-) mutant with DPY-17::mNG. Has to be kept as het stock at 15C.	this work
	SQT-3 and DPY-17 CFCS mutant strains
PHX7589	dpy-17(syb7589 syb3685 [DPY-17(R61A R63A R64A)::mNeonGreen]) III	DPY-17(R61A R63A R64A)::mNG endogeous fusion	this work
PHX7590	sqt-3(syb7590 syb3691 [SQT-3(R79A R82A)::mNeonGreen]) V	SQT-3(R79A R82A)::mNG endogenous fusion	this work
UP4262	dpy-31(e2770) III; sqt-3(syb7590 syb3691 [SQT-3(R79A R82A)::mNeonGreen]) V; eEx512(dpy-31(+); sur-5p::GFP)	SQT-3(R79A R82A)::mNG endogenous fusion in dpy-31 mutant background	this work
