## Supplemental Table 2 for "The proprotein convertase BLI-4 promotes collagen secretion during assembly of the *Caenorhabditis elegans* cuticle"

### Sheet: Sheet1
Strain	allele	crRNA name	crRNA seq	wild type sequence	edited allele sequence	allele lesion	effect on protein
PHX5321	bli-4(syb5321) I	Suny biotech	Suny biotech	CAGCAGCCACAGTCTCCACGAGAA	CAGCAGCCACAG^TCTCCACGAGAA	SfGFP insertion	SfGFP tag inserted between Pro and peptidase domains
UP3892	bli-4(cs281) I	IDT.CeCas9.BLI-4.1.AA	GGTATGTATTGGTTCCCCAC	GTGGGGAACCAATACATACC	GT-GGGAACCAATACATACC	1 nt deletion	frameshift before peptidase domain
UP3893	bli-4(cs283) I	IDT.CeCas9.BLI-4.1.AA	GGTATGTATTGGTTCCCCAC	GTGGGGAACCAATACATACC	GT--GGAACCAATACATACC	2 nt deletion	frameshift before peptidase domain
UP4092	bli-4(cs302) I	IDT.CD.Cas9.XWRJ3377.AA	CTCATTTCCAGATTTGACGT	GATTTGACGTCGGCTGGAAATTGTC	GATTTGA-------------------	19 nt deletion	frameshift before all C and D isoform CRDs
		IDT.CD.Cas9.CGBR1771.AC	TTTCCAGCCGACGTCAAATC
UP4100	bli-4(cs308) I	IDT.CD.Cas9.XWRJ3377.AA	CTCATTTCCAGATTTGACGT	GATTTGACGTCGGCTGGAAATTGTC	GATTTGA----AAAGGCTGGAAATTGTC	4 nt deletion, 3 nt insertion	frameshift before all C and D isoform CRDs
		IDT.CD.Cas9.CGBR1771.AC	TTTCCAGCCGACGTCAAATC
UP4094	bli-4(cs293) I	IDT.CD.Cas9.WVJF3992.AG	TTCTCACAGCTCATTGGACC	GGTCCAATGAGCTGTGAGAA	GGT-----GAGCTGTGAGAA	5 nt deletion	frameshift before D isoform-specific CRDs
UP4093	bli-4(cs295) I	IDT.CD.Cas9.WVJF3992.AG	TTCTCACAGCTCATTGGACC	GGTCCAATGAGCTGTGAGAA	GGT-----GAGCTGTGAGAA	5 nt deletion	frameshift before D isoform-specific CRDs
PHX3685	dpy-17(syb3685) III	Suny biotech	Suny biotech	GGATACAGAAACTAA	GGATACAGAAAC^TAA	mNG insertion	mNG tag inserted at C-terminus
PHX3691	sqt-3(syb3691) V	Suny biotech	Suny biotech	GCCTACGGAGGACCAGAAGTCAACC	GCCTACGGAGGA^CCAGAAGTCAACC	mNG insertion	mNG tag inserted between CFCS and collagen domains
PHX7589	dpy-17(syb7589 syb3685) III	Suny biotech	Suny biotech	CGTGTCCGTCGT (encodes RVRR)	GCTGTCGCTGCT (encodes AVAA)	6 nt changes from PHX3685	CFCS mutated (R61A R63A R64A) in context of mNG insertion
PHX7590	sqt-3(syb7590 syb3691) V	Suny biotech	Suny biotech	CGTACCACCCGT (encodes RTTR)	GCTACCACCGCT (encodes ATTA)	4 nt changes from PHX3691	CFCS mutated (R79A R82A) in context of mNG insertion
